# Genomically mined acoustic reporter genes enable real-time *in vivo* monitoring of tumors and tumor-homing probiotics

**DOI:** 10.1101/2021.04.26.441537

**Authors:** Robert C. Hurt, Marjorie T. Buss, Mengtong Duan, Katie Wong, Mei Yi You, Daniel P. Sawyer, Margaret B. Swift, Przemysław Dutka, Pierina Barturen-Larrea, David R. Mittelstein, Zhiyang Jin, Mohamad H. Abedi, Arash Farhadi, Ramya Deshpande, Mikhail G. Shapiro

## Abstract

A major outstanding challenge in the fields of biological research, synthetic biology and cell-based medicine is visualizing the function of natural and engineered cells noninvasively inside opaque organisms. Ultrasound imaging has the potential to address this challenge as a widely available technique with a tissue penetration of several centimeters and spatial resolution below 100 μm. Recently, the first genetically encoded acoustic reporters were developed based on bacterial gas vesicles to link ultrasound signals to molecular and cellular function. However, the properties of these first-generation acoustic reporter genes (ARGs) resulted in limited sensitivity and specificity for imaging gene expression *in vivo.* Here, we describe second-generation ARGs with greatly improved acoustic properties and expression characteristics, identified through a phylogenetic screen of candidate gene clusters from diverse bacteria and archaea. The resulting constructs offer major qualitative and quantitative improvements, including much stronger ultrasound contrast, the ability to produce nonlinear signals distinguishable from background tissue, and stable long-term expression. We demonstrate the capabilities of these next-generation ARGs by imaging *in situ* gene expression in mouse models of breast cancer and tumor-homing therapeutic bacteria, noninvasively revealing the unique spatial distributions of tumor growth and colonization by therapeutic cells in living subjects and providing real-time guidance for interventions such as needle biopsies.
