## Supplementary Table 1 for "Genomically mined acoustic reporter genes enable real-time *in vivo* monitoring of tumors and tumor-homing probiotics"

### Sheet: Table S1 | GV-producing species
Reference	Species	Strain	Cluster_Accession	Cluster_Coordinates	16S_Accession	16S_Coordinates	16S_Locus
10.2216/11-130.1	Aerosakkonema funiforme	NIES 2861, Lao26			AB686261	1, end	N/A
10.1099/ijsem.0.002112	Aliinostoc morphoplasticum	NOS			KY403996	1, end	N/A
10.1101/2020.12.12.422513	Aliinostoc sp.	PMC 882.14			MT984289	1, end	N/A
10.1099/ijsem.0.002112	Aliinostoc sp.	PCC 8112			AM711537	1, end	N/A
10.1023/A:1004170230774	Anabaena danica	TAC453			N/A	N/A	N/A
10.1023/A:1004170230774	Anabaena ellipsoides	Ana HB			AY701560	1, end	N/A
10.1080/0028825X.2005.9512969	Anabaena minderi (Anabaena bergii var. limnetica) (Anabaena bergii var. minor)				N/A	N/A	N/A
Walsby, A.E., Reynolds, C.S., Oliver, R.L. and Kromkamp, J., 1989. The role of gas vacuoles and carbohydrate content in the buoyancy and vertical distribution of Anabaena minutissima in Lake Rotongaio, New Zealand.	Anabaena minutissima	var. attenuata			MN453281	1, end	N/A
10.1099/ijs.0.63276-0	Anabaena sigmoidea	0tu36s7			AJ630434	1, end	N/A
10.1023/A:1004170230774	Anabaena viguieri	TAC433			AY701559	1, end	N/A
Komárek, J. (2005) Phenotype diversity of the heterocytous cyanoprokaryotic genus Anabaenopsis. Czech Phycology, Olomouc 5: 1–35.	Anabaenopsis arnoldii				MH160831	1, end	N/A
10.1099/00221287-111-1-1	Anabaenopsis circularis	M4, PCC 6720, NIES 21, ATCC 27895, CCAP 1402/1	AP018174	1063488, 1079019	DQ185240	1, end	N/A
ISBN 9782726002100	Anabaenopsis elenkinii	PCC 9420			AM773308	1, end	N/A
10.1099/00221287-148-2-481	Anabaenopsis sp.	PCC 9215			AY038033	1, end	N/A
ISBN 9782726002100	Anabaenopsis sp.	PCC 9216			N/A	N/A	N/A
ISBN 9782726002100	Anabaenopsis sp.	PCC 9608			N/A	N/A	N/A
ISBN 978-0-387-21609-6	Ancalochloris perfilievii				N/A	N/A	N/A
10.1128/JB.95.5.1921-1942.1968 ; 10.1128/JB.95.5.1921-1942.1968	Ancalomicrobium adetum	4a, DSM 4722, ATCC 23632			NR_104726	1, end	N/A
https://www.ncbi.nlm.nih.gov/pmc/articles/PMC247056/	Ancylobacter aquaticus (Microcyclus aquaticus)	M, ATCC 27068, DSM 334			N/A	N/A	N/A
10.1099/00207713-26-4-528	Ancylobacter aquaticus (Microcyclus aquaticus)	ATCC 25396, DSM 101, CCM 1786, NCIB 9271, CCUG 30551, JCM 20518, JCM 6888			M62790	1, end	N/A
https://www.ncbi.nlm.nih.gov/pmc/articles/PMC247056/	Ancylobacter aquaticus (Microcyclus aquaticus)	B, ATCC 27069, DSM 2454			N/A	N/A	N/A
10.1099/00221287-136-7-1259	Ancylobacter aquaticus (Microcyclus aquaticus)	M100, S1	AF087458	1, 2774	N/A	N/A	N/A
10.1099/ijs.0.64118-0	Ancylobacter polymorphus	DSM 2457, AS 1.2800, NCIMB 10516			AY211516	1, end	N/A
10.1134/S002626171201016X	Ancylobacter vacuolatus (Renobacter vaculatum)	DSM 1277			NR_042794	1, end	N/A
10.1099/ijs.0.02270-0	Aphanizomenon flos-aquae	NIES 81	KI928192	2184412, 2197170	AJ293131	1, end	N/A
10.1099/00221287-138-6-1243	Aphanizomenon flos-aquae	CCAP 1401/1			N/A	N/A	N/A
10.1111/j.1529-8817.1987.tb04428.x	Aphanizomenon flos-aquae	PCC 7905			AJ133154	1, end	N/A
10.1099/ijs.0.02270-0	Aphanizomenon gracile	PH271			AJ293125	1, end	N/A
10.1099/ijs.0.02270-0	Aphanizomenon gracile	PH219			AJ293124	1, end	N/A
10.1099/ijs.0.02270-0	Aphanizomenon gracile	PMC 9402			AJ293127	1, end	N/A
10.2216/06-92.1	Aphanizomenon issatchenkoi (Cuspidothrix issatschenkoi)	0tu37s7			AJ630446	1, end	N/A
10.1590/S0100-84042004000200002	Aphanothece conglomerata	SPC 515			N/A	N/A	N/A
10.1016/j.micres.2018.04.001	Aphanothece halophytica (Halothece)	PCC 7418	CP003945	542576, 548472	AF296872	1, end	N/A
https://isb.emnuvens.com.br/iheringia/article/view/396	Aphanothece smithii (Anathece smithii)				N/A	N/A	N/A
ISBN 978-0-387-29298-4	Aquabacter spiritensis	SPL-1, ATCC 43981, DSM 9035, LMG 8611	SMAI01000014	114270, 131868	NR_104747	1, end	N/A
10.1038/s41598-018-36831-0	Arthrospira jenneri				GQ184185	1, end	N/A
10.1093/oxfordjournals.pcp.a029507	Arthrospira platensis (Spirulina platensis)	C1, PCC 9438	NZ_CM001632	50151, 54585; 827532, 828570; 5846728, 5848716	NZ_CM001632	5880927, 5882415	SPLC1_RS25395
10.1080/09670262.2012.692817	Arthrospira platensis (Spirulina platensis)	PCC 7345, UTEX 1928	HQ641414	1, 1287	NR_125599	1, end	N/A
10.1080/09670262.2012.692817	Arthrospira platensis (Spirulina platensis)	PCC 7345, UTEX 1928	HQ641410	1, 2352	N/A	N/A	N/A
10.1080/09670262.2012.692817	Arthrospira platensis (Spirulina platensis)	PCC 9108			DQ393284	1, end	N/A
10.1590/S2236-89062007000100002	Arthrospira santannae				N/A	N/A	N/A
10.1080/09670262.2012.692817	Arthrospira sp.	PCC 9444, PCC 9223	HQ641412	1, 2352	DQ393285	1, end	N/A
10.1080/09670262.2012.692817	Arthrospira sp.	PCC 9444, PCC 9223	HQ641416	1, 1286	N/A	1, end	N/A
10.1080/09670262.2012.692817	Arthrospira sp.	Moz. 2.1	HQ641413	1, 2352	N/A	N/A	N/A
10.1080/09670262.2012.692817	Arthrospira sp.	Moz. 2.1	HQ641417	1, 1286	N/A	N/A	N/A
https://www.ncbi.nlm.nih.gov/pmc/articles/PMC107188/	Bacillus megaterium	ATCC 19213, VT1660	AF053765	151, 7051	FJ969754	1, end	N/A
10.1007/BF02512379	Brachyarcus thiophilus	Skuja			N/A	N/A	N/A
Canabaeus, L. 1929. Über die Heterocysten und Gasvakuolen der Blaualgen und ihre Beziehung zueinander. Pflanzenforschung 13:1–48.	Calothrix epiphytica				MN062680	1, end	N/A
10.4490/algae.2018.33.11.25	Capillus salinus sp.	ALCB 114379			KY824052	1, end	N/A
10.4490/algae.2018.33.11.25	Capillus tropicalis sp.	ALCB 114392			MF190468	1, end	N/A
10.11646/phytotaxa.387.4.1	Cephalothrix lacustris	LEGE 15492			MF629809	1, end	N/A
ISBN 978-0-387-21609-6	Chlorochromatium glebulum				AJ272092	1, end	N/A
10.1007/bf00413007	Chloroherpeton thalassium	ATCC 35110		no GV genes	AF170103.1	1, end	N/A
PMID: 125847	Chloronema giganteum				AF345825	1, end	N/A
PMID: 125847	Chloronema spiroideum				N/A	N/A	N/A
ISBN 9781441915283	Chloroplana vacuolata				N/A	N/A	N/A
10.1007/s10750-012-1034-z	Chrysosporum bergii (Anabaena bergii)	44441			JQ237772	1, end	N/A
10.1016/j.ecoenv.2011.08.022	Chrysosporum ovalisporum (Aphanizomenon ovalisporum)	UAM MAO	CDHJ01000157	6022, 17213	CDHJ01007043	1, end	N/A
10.1007/978-0-387-21609-6	Clathrochloris sulfurica				X53184	1, end	N/A
10.1007/bf00406471	Clostridium corinoforum				X76742	1, end	N/A
ISBN 9780123858771	Coelomoron minimum				N/A	N/A	N/A
ISBN 978-0-387-28022-6	Colwellia rossensis	S51-W(gv)1, ACAM 608			U14581	1, end	N/A
ISBN 978-0-387-21609-6	Cyanospira capsulata	PCC 9502			FR774777	1, end	N/A
10.1099/00221287-148-2-481	Cyanospira rippkae	PCC 9501			AY038036	1, end	N/A
10.1371/journal.pone.0074238	Cylindrospermopsis raciborskii (Raphidiopsis raciborskii) (Anabaena raciborskii)	CENA302	NZ_MTPU01000056	3472, 15205	JQ707291	1, end	N/A
10.1371/journal.pone.0074238	Cylindrospermopsis raciborskii (Raphidiopsis raciborskii) (Anabaena raciborskii)	CENA303	NZ_NBYN01000060	18659, 30581	JQ707292	1, end	N/A
10.1016/j.micres.2018.04.001	Dactylococcopsis salina	PCC 8305	NC_019780	1399778, 1408377	NR_102465	1, end	N/A
10.1099/00221287-138-6-1243	Dactylococcopsis salina	CCAP 1417/1			N/A	N/A	N/A
10.1111/jpy.12752	Dapis pleousa	FFP12-7			MF061799	1, end	N/A
10.1099/00221287-134-10-2635	Desmonostoc muscorum (Nostoc muscorum)	ATCC 29105, PCC 6719			AJ630451	1, end	N/A
ISBN 978-1-4757-2191-1	Desulfobacterium vacuolatum	DSM 3385	FWXY01000008	1268, 24724	NR_041854	1, end	N/A
10.1007/s002030050371	Desulforhopalus vacuolatus	ltk10			NR_044653	1, end	N/A
10.1007/BF00406471	Desulfotomaculum acetoxidans	5575, DSM 771, ATCC 49208, VKM B-1644, KCTC 5769	CP001720	3216181, 3228274	NR_102777	1, end	N/A
10.1023/A:1004170230774	Dolichospermum affinis (Anabaena affinis)	NIES 40			AY701541	1, end	N/A
10.1023/A:1004170230774	Dolichospermum circinale (Anabaena circinalis)	Ana Da			AB042859	1, end	N/A
10.1099/ijs.0.63276-0	Dolichospermum compactum (Anabaena compacta)	ANACOM-KOR			AJ630418	1, end	N/A
10.1023/A:1004170230774	Dolichospermum compactum (Anabaena compacta)	CCAP 1403/24			AY701569	1, end	N/A
10.1099/ijs.0.02270-0	Dolichospermum crassum (Anabaena crassa)	PH215			AJ293112	1, end	N/A
10.1023/A:1004170230774	Dolichospermum crassum (Anabaena crassa)	TAC436			AB551442	1, end	N/A
10.1023/A:1004170230774	Dolichospermum crassum (Anabaena crassa)	TAC443			AB551446	1, end	N/A
10.1023/A:1004170230774	Dolichospermum curvum (Anabaena curva)	Ana Ao			FN691914	1, end	N/A
ISBN 9782726002100	Dolichospermum flos-aquae (Anabaena flos-aquae)	PCC 9349, CCAP 1403/23			HE975016	1, end	N/A
10.1099/00221287-134-10-2635	Dolichospermum flos-aquae (Anabaena flos-aquae)	PCC 9332, CCAP 1403/13f	CP051206	266192, 276665	AY887021	1, end	N/A
10.1099/00221287-148-2-481	Dolichospermum flos-aquae (Anabaena flos-aquae)	PCC 9302, NRC-525-17			AY038032	1, end	N/A
10.5507/fot.2009.005	Dolichospermum lemmermannii (Anabaena lemmermannii)	202A2			AJ293104	1, end	N/A
10.1023/A:1004170230774	Dolichospermum lemmermannii (Anabaena lemmermannii)	Ana Dalai			AY701571	1, end	N/A
10.1099/ijs.0.02270-0	Dolichospermum macrosporum (Anabaena macrospora)	PMC 9301			AJ293115	1, end	N/A
10.1099/ijs.0.02270-0	Dolichospermum mendotae (Anabaena mendotae)	PH57			AJ293107	1, end	N/A
10.1099/ijs.0.63276-0	Dolichospermum mucosum (Anabaena mucosa)	1tu35s5			AJ630425	1, end	N/A
10.1023/A:1004170230774	Dolichospermum mucosum (Anabaena mucosa)	TAC425			AB551440	1, end	N/A
10.1099/ijs.0.02270-0	Dolichospermum planctonicum (Anabaena planktonica) (Anabaena planctonica ) (Anabaena solitaria f. planktonica) (Anabaena limnetica)	PH71			AJ293108	1, end	N/A
10.1023/A:1004170230774	Dolichospermum smithii (Anabaena smithii) (Anabaena solitaria f. smithii )	TAC432			AY701555	1, end	N/A
10.1099/ijs.0.02270-0	Dolichospermum solitarium (Anabaena solitaria)	82			AJ293105	1, end	N/A
10.1023/A:1004170230774	Dolichospermum solitarium (Anabaena solitaria)	NIES 80			AY701552	1, end	N/A
10.1099/ijs.0.02270-0	Dolichospermum spiroides (Anabaena spiroides)	PMC 9403			AJ293116	1, end	N/A
10.1099/ijs.0.02270-0	Dolichospermum spiroides (Anabaena spiroides)	PMC 9702			AJ293118	1, end	N/A
10.1023/A:1004170230774	Dolichospermum ucrainicum (Anabaena ucrainica)	TAC448			AY701565	1, end	N/A
10.1023/A:1004170230774	Dolichospermum ucrainicum (Anabaena ucrainica)	TAC449			AB551448	1, end	N/A
10.5507/fot.2016.009	Dolichospermum uruguayense	7			KC297495	1, end	N/A
10.1007/bf00459526	Ectothiorhodospira vacuolata	BN 9512, DSM 2111, ATCC 43036			FR733667	1, end	N/A
ISBN 978-0-387-28022-6	Enhydrobacter aerosaccus	ATCC 27094, DSM 8914, LMG 81277	NZ_FUWJ01000001	1801118, 1810562	FUWJ01000012	96347, 94977	SAMN02745126_05622
10.1016/j.micres.2018.04.001	Euhalothece sp.	KZN 001	MDVL01001001	1, 6402	MDVL01000965	1, 1027	BEN50_00145
10.1007/BF00408695	Gloeotrichia echinulata	CCAP 1432/1			AF527469	1, end	N/A
10.1111/j.1529-8817.1970.tb02377.x	Gloeotrichia ghosei	Singh			N/A	N/A	N/A
ISBN 9780123858771	Gomphosphaeria wichurae				N/A	N/A	N/A
10.1016/j.femsle.2005.09.017	Halobacterium salinarum (Halobacterium halobium)	NRC-1, ATCC 700922	NC_001869	16352, 25404	AB663363	1, end	N/A
10.1016/j.femsle.2005.09.017	Halobacterium salinarum (Halobacterium halobium)	NRC-1, ATCC 700922	NC_002608	16352, 25404; 186102, 194522	N/A	N/A	N/A
10.1099/ijs.0.65034-0	Halochromatium roseum	JA134, ATCC BAA-1363, DSM 18859, JCM 14151			NR_042529	1, end	N/A
10.1016/S0723-2020(83)80021-6	Haloferax mediterranei (Halobacterium mediterranei)	ATCC 33500, DSM 1411, JCM 8866, NBRC 14739, NCIMB 2177, R-4	NC_017941	1616906, 1626364	AB663379	1, end	N/A
10.1099/00207713-48-4-1305	Halogeometricum borinquense	DSM 11551, ATCC 700274	NC_014735	324827, 334073	NR_102892	1, end	N/A
10.1099/ijs.0.025023-0	Haloplanus aerogenes	TBN37, JCM 16430		no GV genes	AB663395	1, end	N/A
10.1099/ijs.0.64648-0	Haloplanus natans	RE-101, DSM 17983, JCM 14081	ATYM01000003	230153, 239037	AB663396	1, end	N/A
10.1099/ijs.0.018564-0	Haloplanus vescus	RO5-8, JCM 16055, CGMCC 1.8712		no GV genes	NR_113462	1, end	N/A
10.1099/ijs.0.64690-0	Haloquadratum walsbyi	C23, DSM 16854	NC_017459	971563, 982017	AY676200	1, end	N/A
10.1099/ijs.0.64690-0	Haloquadratum walsbyi	HBSQ001, DSM 16790	NC_008212	951771, 963172	NC_008212	67537, 69008	HQ_RS00290
10.1099/00207713-43-3-401	Halorubrum vacuolatum (Natronobacterium vacuolata)	DSM 8800, NCIMB 13189, JCM 9060	FZNQ01000042	1, 7671	NR_113490	1, end	N/A
10.1007/BF02512379	Hyalobonys hypolimnicus	Skuja			N/A	N/A	N/A
10.4056/sigs.1533840	Isosphaera pallida	IS1B, ATCC 43644, DSM 9630	CP002353	1073765, 1080713	AJ231195	1, end	N/A
ISBN 978-0-387-21609-6	Kamptonema formosum	PCC 6407, ATCC 27906	NZ_KB235903	573051, 584292; 1589152, 1595268	AM398782	1, end	N/A
10.1128/JB.00704-10	Kamptonema sp. (Oscillatoria sp.)	PCC 6506, PCC 9029, UTEX 1547	CACA01000341	696, 7694	AY768397	1, end	N/A
10.1128/JB.00704-10	Kamptonema sp. (Oscillatoria sp.)	PCC 6506, PCC 9029, UTEX 1547	CACA01000221	10767, 15710	N/A	1, end	N/A
10.2307/3668091	Katagnymene mucigera				N/A	N/A	N/A
10.1111/j.1529-8817.2011.01096.x	Katagnymene spiralis	ZK			N/A	N/A	N/A
10.5507/fot.2018.012	Lagosinema tenuis	NGPC151			KU321243	1, end	N/A
10.1134/S0026261714060071	Lamprobacter modestohalophilus	Sivash, DSM 25653			HQ877095	1, end	N/A
10.1099/00207713-51-5-1699	Lamprocystis purpurea (Amoebobacter purpureus)	DSM 4197, BN 4450, ThSch12	KB902538	1, 7956	AJ223235	1, end	N/A
10.1099/00207713-51-5-1699	Lamprocystis purpurea (Amoebobacter purpureus)	DSM 4197, BN 4450, ThSch12	KB902499	1, 8518	N/A	1, end	N/A
10.1016/j.syapm.2012.01.001	Lamprocystis roseopersicina	DSM 229			NR_025288	1, end	N/A
10.1101/2020.12.12.422513	Laspinema sp.	PMC 878.14			MT984288	1, end	N/A
10.1099/00221287-111-1-1	Leptolyngbya sp.	ATCC 29125, PCC 7406			N/A	N/A	N/A
10.1099/00221287-111-1-1	Leptolyngbya sp.	ATCC 29165, PCC 7404			N/A	N/A	N/A
10.1099/00221287-111-1-1	Leptolyngbya sp.	ATCC 27913, PCC 7004			N/A	N/A	N/A
10.1099/00221287-111-1-1	Leptolyngbya sp.	ATCC 29122, PCC 7123			KJ708585	1, end	N/A
10.1099/00221287-111-1-1	Leptolyngbya sp.	ATCC 29123, PCC 7124			KJ708584	1, end	N/A
10.1111/jam.12961	Leptolyngbya sp.	KIOST‐1	NZ_JQFA01000002	2009479, 2017739	JX401929	1, end	N/A
10.1099/00221287-111-1-1	Leptolyngbya sp. (Pseudanabaena sp.)	ATCC 29118, PCC 6406	NZ_KI913949	5007460, 5015106	NZ_KI913949	634665, 636157	LEP6406_RS0202910
Meffert, M.E., 1987. Planktic unsheathed filaments (Cyanophyceae) with polar and central gas-vacuoles. I: Their morphology and taxonomy. Archiv für Hydrobiologie. Supplementband. Monographische Beiträge, 76(4), pp.315-346.	Leptolyngbya tenerrima (Oscillatoria tenerrima)				AF218368	1, end	N/A
10.1080/01490458009377749	Leptothrix pseudovacuolata (Spirothrix pseudovacuolata)				N/A	N/A	N/A
10.5507/fot.2013.004	Limnoraphis birgei				EU586053	1, end	N/A
10.5507/fot.2013.004	Limnoraphis cryptovaginata (Planktothrix cryptovaginata)	3/Kutnar09			JN854139	1, end	N/A
10.5507/fot.2013.004	Limnoraphis robusta (Lyngbya hieronymusii f. robusta)	CCALA 966	LATL02000226	7952, 18451	JN854138	1, end	N/A
10.1080/09670262.2012.692817	Limnospira indica	PCC 8005	NZ_FO818640	2020403, 2025039; 2337062, 2338636; 2748477, 2748815	FO818640	809473, 810949	ARTHRO_16s_rRNA_1
10.1007/s10811-018-1392-7	Limnothrix amphigranulata (Pseudanabaena amphigranulata) (Oscillatoria amphigranulata)				KY550461	1, end	N/A
10.1007/s10750-012-1127-8	Limnothrix planktonica	CHAB709			JQ004021	1, end	N/A
10.1099/00207713-52-5-1577	Limnothrix redekei (Oscillatoria redekei)	NIVA CYA 277/1, NIES 847			AB045929	1, end	N/A
Meffert, M.E., 1988. Limnothrix Meffert nov. gen. The unsheathed planktic cyanophycean filaments with polar and central gas vacuoles. Algological Studies/Archiv für Hydrobiologie, Supplement Volumes, pp.269-276	Limnothrix rosea (Oscillatoria rosea)			no GV genes	AB003164	1, end	N/A
Meffert, M.E., 1987. Planktic unsheathed filaments (Cyanophyceae) with polar and central gas-vacuoles. I: Their morphology and taxonomy. Archiv für Hydrobiologie. Supplementband. Monographische Beiträge, 76(4), pp.315-346.	Lyngbia brachynema	Skuja			N/A	N/A	N/A
10.1590/S2236-89062007000100002	Lyngbya hieronymusii (Limnoraphis hieronymusii)	N-929			JN854140	1, end	N/A
10.1101/2020.12.12.422513	Lyngbya martensiana	PMC 880.14			MT984286	1, end	N/A
http://www.journalcra.com/sites/default/files/issue-pdf/8654.pdf	Lyngbya vacuolifera	Skuja, BTA-1051			N/A	N/A	N/A
https://aem.asm.org/content/61/9/3486.long	Marinobacter sp.	S36-W<gv>1			U14584	1, end	N/A
10.1099/00207713-27-1-38	Meniscus glaucopis	V, ATCC 29398			NR_104837	1, end	N/A
ISBN 978-0-387-21609-6	Methanosaeta thermophila (Methanothrix thermoacetophila)	PT, DSM 6194, OCM 780	CP000477	46739, 61479	NR_074214	1, end	N/A
10.1099/00221287-130-1-167	Methanosarcina barkeri	DSM 804, Fusaro	NC_007355	384816, 395668	NC_007355	1142958, 1141481	MBAR_RS05085
10.1099/00207713-37-3-281	Methanosarcina vacuolata	Z-761, DSM 1232, OCM 85, ATCC 35090	NZ_CP009520	3958045, 3967318	NR_104728	1, end	N/A
ISBN 978-0-387-28022-6	Methylobacter psychrophilus	Z-0021, VKM B-2103			AF152597	1, end	N/A
ISBN 978-0-387-28022-6	Methylosphaera hansonii	AM6, ACAM 549			U67929	1, end	N/A
10.1101/2020.12.12.422513	Microcoleus vaginatus	PMC 879.14			MT984285	1, end	N/A
10.1128/AEM.72.2.1239-1247.2006	Microcystis aeruginosa	NIES 298	CP046058	3147505, 3162702	AB023261	1, end	N/A
10.1007/s11270-018-4010-z	Microcystis aeruginosa	NIES 843	NC_010296	3398250, 3411674	NR_074314	1, end	N/A
10.1128/JB.186.8.2355-2365.2004 ; 10.1016/j.femsle.2005.04.026	Microcystis aeruginosa	PCC 7806	NZ_CP020771	1899779, 1908527	AF139299	1, end	N/A
10.1128/AEM.02634-16	Microcystis aeruginosa	PCC 7941	HE973144	71994, 79394	AJ133171	1, end	N/A
10.1007/s12640-010-9177-z	Microcystis aeruginosa	SPC 777	NZ_ASZQ01000261	11049, 18730	EF121241	1, end	N/A
10.1099/00207713-47-3-693	Microcystis aeruginosa	NIES 89			U03403	1, end	N/A
10.1099/00207713-47-3-693	Microcystis aeruginosa	NIES 98	NZ_MDZH01000371	78000, 85110	D89032	1, end	N/A
10.1099/00207713-47-3-693	Microcystis aeruginosa	PCC 7820			AF139300	1, end	N/A
10.1128/JB.186.8.2355-2365.2004	Microcystis aeruginosa	PCC 9354			N/A	N/A	N/A
10.1590/S0100-84042004000200002	Microcystis botrys	SPC 758			KJ818202	1, end	N/A
10.1099/00207713-47-3-693	Microcystis elabens	NIES 42			U40335	1, end	N/A
10.1093/plankt/fbm054	Microcystis flos-aquae				AF139327	1, end	N/A
10.1099/00207713-47-3-693	Microcystis holsatica	NIES 43			U40336	1, end	N/A
10.1038/srep37056	Microcystis ichthyoblabe				AB012339	1, end	N/A
10.5829/idosi.ejbs.2015.7.04.1109	Microcystis marginata				N/A	N/A	N/A
10.1590/S0100-84042004000200002	Microcystis novacekii	SPC 503			AB012336	1, end	N/A
10.1590/S0100-84042004000200002	Microcystis panniformis	SPC 686			AB666074	1, end	N/A
https://www.researchgate.net/profile/Jaroslava_Komarkova/publication/284263344_Review_of_the_European_Microcystis-morphospecies_Cyanoprokaryotes_from_nature/links/572b6a2808ae057b0a095174/Review-of-the-European-Microcystis-morphospecies-Cyanoprokaryotes-from-nature.pdf	Microcystis panniformis	SPC 702			N/A	N/A	N/A
https://www.researchgate.net/profile/Jaroslava_Komarkova/publication/284263344_Review_of_the_European_Microcystis-morphospecies_Cyanoprokaryotes_from_nature/links/572b6a2808ae057b0a095174/Review-of-the-European-Microcystis-morphospecies-Cyanoprokaryotes-from-nature.pdf	Microcystis protocystis	CCALA 106-1			N/A	N/A	N/A
https://www.researchgate.net/profile/Jaroslava_Komarkova/publication/284263344_Review_of_the_European_Microcystis-morphospecies_Cyanoprokaryotes_from_nature/links/572b6a2808ae057b0a095174/Review-of-the-European-Microcystis-morphospecies-Cyanoprokaryotes-from-nature.pdf	Microcystis protocystis	SPC 618			N/A	N/A	N/A
10.1590/S0100-84042004000200002	Microcystis protocystis	SPC 698, SPC 522			AB666054	1, end	N/A
10.1080/0028825X.2005.9512969	Microcystis smithii				GQ496076	1, end	N/A
10.1099/00221287-138-6-1243	Microcystis sp.	CCAP 1450/13			HE975021	1, end	N/A
10.1016/j.femsle.2005.04.026	Microcystis sp.	BC 8401, CCAP 1450/30	AY965344	1, 7153	N/A	N/A	N/A
10.1002/1873-3468.12370	Microcystis sp.	FACHB-930	DQ888810	1, 2480	N/A	N/A	N/A
10.1099/00207713-47-3-693	Microcystis viridis	NIES 102	AP019314	1312632, 1320126	DQ648027	1, end	N/A
10.1590/S0100-84042004000200002	Microcystis wesenbergii	Komárek			AB012334	1, end	N/A
10.1099/00207713-47-3-693	Microcystis wesenbergii	NIES 107			U40333	1, end	N/A
10.1099/00207713-47-3-693	Microcystis wesenbergii	NIES 112			U40334	1, end	N/A
10.1016/j.ympev.2017.12.009	Neolyngbya arenicola	ALCB 114386			MF190466	1, end	N/A
10.1016/j.ympev.2017.12.009	Neolyngbya granulosa	ALCB 114378			KY824053	1, end	N/A
10.1016/j.ympev.2017.12.009	Neolyngbya irregularis	ALCB 114382			KY824054	1, end	N/A
10.1016/j.ympev.2017.12.009	Neolyngbya maris-brasilis	ALCB 114380			KY824056	1, end	N/A
10.1016/j.ympev.2017.12.009	Neolyngbya nodulosa	ALCB 114383			KY824057	1, end	N/A
10.1016/j.ympev.2017.12.009	Neolyngbya tenuis	ALCB 114390			MF190467	1, end	N/A
10.2216/06-92.1	Nodularia baltica	BY1			AJ133177	1, end	N/A
10.1128/AEM.67.10.4638-4647.2001	Nodularia litorea				N/A	N/A	N/A
10.1099/00221287-148-2-481	Nodularia sp.	PCC 9350			AY038034	1, end	N/A
10.1099/00221287-148-2-481	Nodularia sp.	BCNOD9427			AJ224447	1, end	N/A
10.1099/00221287-148-2-481	Nodularia sp.	NSPI-05			AJ133179	1, end	N/A
10.1371/journal.pone.0060224	Nodularia spumigena	CCY9414	NZ_CP007203	1573331, 1579947	CP007203	5061534, 5060053	NSP_49810
Canabaeus, L. 1929. Über die Heterocysten und Gasvakuolen der Blaualgen und ihre Beziehung zueinander. Pflanzenforschung 13:1–48.	Nostoc linckia				AB074503	1, end	N/A
10.1111/j.0022-3646.1995.00002.x	Nostoc pruniforme				KY550450	1, end	N/A
10.1099/00221287-111-1-1	Nostoc punctiforme	ATCC 29133, PCC 73102	CP001037	2617497, 2629446	NR_074317	1, end	N/A
10.1099/00221287-111-1-1	Nostoc sp.	ATCC 29105, PCC 6719, CCAP 1453/32			HF678482	1, end	N/A
10.1128/jb.171.3.1445-1452.1989	Nostoc sp.	PCC 8009			N/A	N/A	N/A
10.1099/00221287-111-1-1	Nostoc sp.	ATCC 29131, PCC 6705			N/A	N/A	N/A
10.1099/ijs.0.02270-0	Nostoc sp. (Anabaena sp.)	299			AJ293106	1, end	N/A
10.1099/ijs.0.02270-0	Nostoc sp. (Anabaena sp.)	IC-1			AJ293120	1, end	N/A
10.1186/s12866-020-01805-8	Nostoc sp. (Anabaena sp.)	PCC 6411, ATCC 27898			N/A	N/A	N/A
10.1186/s12866-020-01805-8	Nostoc sp. (Anabaena sp.)	PCC 7118, ATCC 27892			N/A	N/A	N/A
10.1186/s12866-020-01805-8	Nostoc sp. (Anabaena sp.)	PCC 7119, ATCC 29151			N/A	N/A	N/A
10.1186/s12866-020-01805-8	Nostoc sp. (Anabaena sp.)	PCC 7120, ATCC 27347, FACHB-418	BA000019	2700304, 2707131	AF317631	1, end	N/A
10.1016/S0022-5320(69)90027-6	Nostoc sphaericum				MH702223	1, end	N/A
https://aem.asm.org/content/61/9/3486.long	Octadecabacter antarcticus	307, CIP 106732	NC_020911	3023786, 3033322	NR_102908	1, end	N/A
ISBN 978-0-387-29298-4	Octadecabacter arcticus	238	NC_020910	62360, 71931	NR_102905	1, end	N/A
10.1007/b92997	Orenia sivashensis	Z-7191, DSM 12596			NR_028752	1, end	N/A
10.1080/00071618100650091	Oscillatoria acutissima	Kuff			N/A	N/A	N/A
10.1007/BF02512379	Oscillatoria breviarticulata				N/A	N/A	N/A
10.2307/3668091	Oscillatoria lacustris (Trichodesmium lacustre)	Kleb			N/A	N/A	N/A
Meffert, M.E., 1987. Planktic unsheathed filaments (Cyanophyceae) with polar and central gas-vacuoles. I: Their morphology and taxonomy. Archiv für Hydrobiologie. Supplementband. Monographische Beiträge, 76(4), pp.315-346.	Oscillatoria lauterbornii				N/A	N/A	N/A
10.1080/00071618100650091	Oscillatoria obliqueacuminata (Limnothrix obliqueacuminata)	Skuja			N/A	N/A	N/A
Shinke, N., and K. Ueda, 1956. A cytomorphological and cytochemical study of Cyanophyta. 1. An electronn microscope study of Oscillatoria princeps. Mem. Coll. Sci. Univ. Kyoto, Ser. B 13:101-104	Oscillatoria princeps	NIVA CYA 150			AB045961	1, end	N/A
10.1080/00071618100650091	Oscillatoria putrida	Schmidle			N/A	N/A	N/A
10.1128/jb.171.3.1445-1452.1989	Oscillatoria sp.	PCC 6412, ATCC 29205			N/A	N/A	N/A
ISBN 978-0-387-21609-6	Oscillochloris chrysea				N/A	N/A	N/A
10.1099/00207713-50-4-1529	Oscillochloris trichoides	DG-6	GL501404	1828463, 1835489	AF093427	1, end	N/A
10.1099/ijs.0.02403-0	Pelodictyon clathratiforme (Chlorobium clathratiforme)	PG			Y08106	1, end	N/A
10.1099/ijs.0.02403-0	Pelodictyon luteolum (Chlorobium luteolum)	2532, DSM 273	NC_007512	802617, 820127	NR_074096	1, end	N/A
10.1007/BF02512379	Pelodictyon parallelum				N/A	N/A	N/A
10.1007/BF00245331	Pelodictyon phaeoclathratiforme	BU-1, DSM 5477	NC_011060	1909025, 1922810	NR_074365	1, end	N/A
ISBN 978-0-387-21609-6	Pelodictyon phaeum	WS-6, DSM 728			AJ291828	1, end	N/A
10.1007/BF02512379	Pelonema pseudovacuolatum	Lauterborn			N/A	N/A	N/A
10.1007/BF02512379	Pelonema spirale	Lauterborn			N/A	N/A	N/A
10.1007/BF02512379	Pelonema subtilissimum	Skuja			N/A	N/A	N/A
10.1007/BF02512379	Peloploca taeniata	Lauterborn			N/A	N/A	N/A
10.1007/BF02512379	Peloploca undulatum				N/A	N/A	N/A
10.1038/srep41181	Plankthotrix sp.	PCC 11201	NZ_LT797710	41379, 44905	CZCT02000086	40493, 41971	PL11201_16S_RRNA_5
10.1590/S2236-89062007000100002	Planktothricoides attenuata				N/A	N/A	N/A
10.1101/2020.12.12.422513	Planktothricoides raciborskii (Oscillatoria raciborskii)	PMC 877.14			MT984287	1, end	N/A
10.1099/00207713-52-5-1577	Planktothricoides raciborskii (Oscillatoria raciborskii)	NIES 207, CCAP 1465/1			AB045960	1, end	N/A
10.1186/s40793-017-0247-1	Planktothricoides sp.	SR001	LIUQ01000005	93290, 97610	LIUQ01000113	5065, 3569	AM228_28330
10.1186/s40793-017-0247-1	Planktothricoides sp.	SR001	LIUQ01000135	1, 2389	N/A	N/A	N/A
10.1038/srep41181	Planktothrix agardhii (Oscillatoria agardhii)	PCC 7805, NIVA-CYA 68	LO018304	1665879, 1668157; 3563076, 3566188	GQ351563	1, end	N/A
10.1099/00207713-52-5-1577	Planktothrix agardhii (Oscillatoria agardhii)	NIES 204, CCAP 1460/5, PCC 10704	AP017991	2814932, 2825057; 3326168, 3327407; 3673205, 3677503	AB045954	1, end	N/A
10.1016/j.syapm.2015.02.004	Planktothrix agardhii (Oscillatoria agardhii)	NIES 905, CCAP 1459/11A	BJCD01000030	48795, 51951	LC455659	1, end	N/A
10.1016/j.syapm.2015.02.004	Planktothrix agardhii (Oscillatoria agardhii)	NIES 905, CCAP 1459/11A	BJCD01000057	57907, 58593	N/A	N/A	N/A
10.1016/j.syapm.2015.02.004	Planktothrix agardhii (Oscillatoria agardhii)	NIES 905, CCAP 1459/11A	BJCD01000062	111, 461	N/A	N/A	N/A
10.1016/j.syapm.2015.02.004	Planktothrix agardhii (Oscillatoria agardhii)	NIES 905, CCAP 1459/11A	BJCD01000096	3870, 5085	N/A	N/A	N/A
10.1016/j.syapm.2015.02.004	Planktothrix agardhii (Oscillatoria agardhii)	NIES 905, CCAP 1459/11A	BJCD01000124	151, 690	N/A	N/A	N/A
10.1016/j.syapm.2015.02.004	Planktothrix agardhii (Oscillatoria agardhii)	NIES 905, CCAP 1459/11A	BJCD01000139	62, 412	N/A	N/A	N/A
10.1099/00221287-138-6-1243	Planktothrix agardhii (Oscillatoria agardhii)	NIVA-CYA 29	AJ253130	1, 591	AB045931	1, end	N/A
10.1099/00221287-138-6-1243	Planktothrix agardhii (Oscillatoria agardhii)	NIVA-CYA 29	AJ494992	221, 943	N/A	N/A	N/A
10.1099/00221287-138-6-1243	Planktothrix agardhii (Oscillatoria agardhii)	CCAP 1459/36			AB045903	1, end	N/A
10.1099/00221287-146-8-2009	Planktothrix agardhii (Oscillatoria agardhii)	NIVA-CYA 15	NZ_KE734694	1535278, 1538652	AB045923	1, end	N/A
10.1016/j.syapm.2015.02.004	Planktothrix agardhii (Oscillatoria agardhii)	PCC 10110			GQ351573	1, end	N/A
10.1016/j.syapm.2015.02.004	Planktothrix agardhii (Oscillatoria agardhii)	PCC 10606			GQ995002	1, end	N/A
10.1016/j.syapm.2015.02.004	Planktothrix agardhii (Oscillatoria agardhii)	PCC 10607			GQ995003	1, end	N/A
10.1016/j.syapm.2015.02.004	Planktothrix agardhii (Oscillatoria agardhii)	PCC 7811			AY768402	1, end	N/A
10.1016/j.syapm.2015.02.004	Planktothrix agardhii (Oscillatoria agardhii)	PCC 9239			GQ351567	1, end	N/A
10.1016/j.syapm.2015.02.004	Planktothrix agardhii (Oscillatoria agardhii)	PCC 9625			GQ351568	1, end	N/A
10.1016/j.syapm.2015.02.004	Planktothrix agardhii (Oscillatoria agardhii)	PCC 9637			GQ351569	1, end	N/A
10.1016/j.syapm.2015.02.004	Planktothrix agardhii (Oscillatoria agardhii)	PCC 9702			GQ351570	1, end	N/A
10.1016/j.syapm.2015.02.004	Planktothrix agardhii (Oscillatoria agardhii)	PCC 9801			GQ351571	1, end	N/A
10.1007/s12038-014-9458-4	Planktothrix clathrata	PUPCCC 108.8			KM384750	1, end	N/A
10.1099/ijs.0.01834-0	Planktothrix mougeotii	TR1-5, NIES 844, CCAP 1460/6			NR_112129	1, end	N/A
10.1016/j.syapm.2015.02.004	Planktothrix paucivesiculata	PCC 9631	NZ_LR735018	445911, 449537	GQ351578	1, end	N/A
10.1016/j.syapm.2015.02.004	Planktothrix paucivesiculata	PCC 9631	LR735026	45660, 48299; 186188, 187253	N/A	1, end	N/A
10.1016/j.syapm.2015.02.004	Planktothrix paucivesiculata	M201, PCC 8926, NIES 2668			GQ351574	1, end	N/A
10.1016/j.syapm.2015.02.004	Planktothrix paucivesiculata	PCC 8954			GQ351576	1, end	N/A
Komárek, J., & Komárková, J. (2004). Taxonomic review of the cyanoprokaryotic genera Planktothrix and Planktothricoides . Fottea, 4(1), 1-18.	Planktothrix prolifica (Oscillatoria prolifica)				Z82798	1, end	N/A
10.1099/00207713-52-5-1577	Planktothrix pseudagardhii	T1-8-4, NIES 845, CCAP 1460/7			AB045968	1, end	N/A
10.1099/00221287-146-8-2009	Planktothrix rubescens	PCC 7821, NIVA-CYA 18, CCAP 1459/22, NIES 610	CZCZ01000006	559374, 562384	AB045901	1, end	N/A
10.1016/j.syapm.2015.02.004	Planktothrix rubescens	PCC 10106			GQ351572	1, end	N/A
10.1016/j.syapm.2015.02.004	Planktothrix rubescens	CCAP 1459/30			GQ994995	1, end	N/A
10.1016/j.syapm.2015.02.004	Planktothrix rubescens	CCAP 1459/40			HE974999	1, end	N/A
10.1016/j.syapm.2015.02.004	Planktothrix rubescens	CCAP 1460/10			GQ994997	1, end	N/A
10.1016/j.syapm.2015.02.004	Planktothrix rubescens	CCAP 1460/18			HF678490	1, end	N/A
10.1016/j.syapm.2015.02.004	Planktothrix rubescens	NIES 1266			GQ995001	1, end	N/A
10.1016/j.syapm.2015.02.004	Planktothrix rubescens	NIES 928, CCAP 1459/14			GQ995000	1, end	N/A
10.1016/j.syapm.2015.02.004	Planktothrix serta	M220, PCC 8927, NIES 2869	CZCU02000129	41851, 47847	GQ351575	1, end	N/A
10.1016/j.syapm.2015.02.004	Planktothrix serta	M220, PCC 8927, NIES 2869	CZCU02000130	153908, 156179	N/A	N/A	N/A
10.1016/j.syapm.2015.02.004	Planktothrix serta	M220, PCC 8927, NIES 2869	CZCU02000137	77575, 78264	N/A	N/A	N/A
10.1016/j.syapm.2015.02.004	Planktothrix sp.	PCC 9018			GQ351577	1, end	N/A
https://pubs.usgs.gov/of/2017/1054/ofr20171054.pdf	Planktothrix suspensa				LC037449	1, end	N/A
10.1016/j.syapm.2015.02.004	Planktothrix tepida	4d.1, PCC 9214, NIES 2870	CZDF01000171	618285, 625167	GQ351566	1, end	N/A
10.1016/j.syapm.2015.02.004	Planktothrix tepida	4d.1, PCC 9214, NIES 2870	CZDF01000172	647761, 649593	N/A	N/A	N/A
10.1016/j.syapm.2015.02.004	Planktothrix tepida	4d.1, PCC 9214, NIES 2870	CZDF01000132	466050, 469171	N/A	N/A	N/A
Komárek, J., & Komárková, J. (2004). Taxonomic review of the cyanoprokaryotic genera Planktothrix and Planktothricoides . Fottea, 4(1), 1-18.	Planktothrix zahidii (Oscillatoria zahidii)				N/A	N/A	N/A
10.1099/00207713-48-1-223	Polaribacter filamentus	215, ATCC 700397	MQUA01000013	1735921, 1756703	NR_026041	1, end	N/A
10.1099/00207713-48-1-223	Polaribacter franzmannii	301, ATCC 700399			U14586	1, end	N/A
10.1099/00207713-48-1-223	Polaribacter irgensii	23-P, ATCC 700398	AAOG01000001	187691, 209325	NR_044733	1, end	N/A
10.1099/00207713-46-3-822	Polaromonas vacuolata	34-P, ATCC 51984, KCTC 22033	CP051461	2063927, 2077871	NR_025958	1, end	N/A
10.3389/fmicb.2012.00173	Prochlorothrix hollandica	PCC 9006, CALU 1027, SAG 10.89	AJTX02000006	784832, 793067	NR_126312	1, end	N/A
10.1007/s00203-019-01707-y	Prosthecochloris marina	V1	NZ_PDNZ01000003	193529, 205094	MF423475	1, end	N/A
10.1007/BF00425125	Prosthecomicrobium pneumaticum	DSM 16268, 3a, ATCC 23633			NR_040791	1, end	N/A
10.1099/00221287-111-1-1	Pseudanabaena biceps	ATCC 29536, PCC 7429	ALWB01000068	21090, 23750	ALWB01000102	7448, 8921	Pse7429DRAFT_R0029
10.1099/00221287-111-1-1	Pseudanabaena biceps	ATCC 29536, PCC 7429	ALWB01000008	31589, 32341	N/A	N/A	N/A
10.1099/00221287-111-1-1	Pseudanabaena biceps	ATCC 29536, PCC 7429	ALWB01000015	17755, 18222	N/A	N/A	N/A
10.1099/00221287-111-1-1	Pseudanabaena biceps	ATCC 29536, PCC 7429	ALWB01000027	1967, 2194	N/A	N/A	N/A
10.1099/00221287-111-1-1	Pseudanabaena biceps	ATCC 29536, PCC 7429	ALWB01000029	2577, 3269	N/A	N/A	N/A
10.1099/00221287-111-1-1	Pseudanabaena biceps	ATCC 29536, PCC 7429	ALWB01000113	17223, 17579	N/A	N/A	N/A
10.1099/00221287-111-1-1	Pseudanabaena biceps	ATCC 29536, PCC 7429	ALWB01000158	6137, 6505	N/A	N/A	N/A
10.2216/10-097.1	Pseudanabaena catenata	SAG 254.80			KM020004	1, end	N/A
10.1080/00071618100650091	Pseudanabaena constricta				N/A	N/A	N/A
10.5507/fot.2016.006	Pseudanabaena foetida	PTG			LC016773	1, end	N/A
10.1007/s12038-014-9458-4	Pseudanabaena frigida	PUPCCC 106.7			KJ705103	1, end	N/A
10.1002/9781118960608.gbm00444	Pseudanabaena galeata	ATCC 27263, PCC 6901	X57731	1, 2885	N/A	N/A	N/A
10.1002/9781118960608.gbm00444	Pseudanabaena galeata	ATCC 27190, PCC 6903			AB039017	1, end	N/A
10.1002/9781118960608.gbm00444	Pseudanabaena galeata	ATCC 29207, PCC 7402			N/A	N/A	N/A
10.2166/ws.2016.068	Pseudanabaena galeata	CCCOL-75-PS			HQ658458	1, end	N/A
10.1099/00221287-111-1-1	Pseudanabaena sp.	ATCC 27183, PCC 6802	NZ_KB235914	781295, 781534; 1216721, 1217464; 2179661, 2182870; 2870858, 2874046	AB039016	1, end	N/A
10.1099/00221287-111-1-1	Pseudanabaena sp.	ATCC 29210, PCC 7403			AB039019	1, end	N/A
10.1128/jb.171.3.1445-1452.1989	Pseudanabaena sp.	PCC 7955			N/A	N/A	N/A
10.1099/00221287-111-1-1	Pseudanabaena sp. (Calotaxis gracile)	ATCC 29137, PCC 7367	CP003592	309523, 309768; 1028155, 1032152; 1138919, 1139368; 1766647, 1767330; 2490950, 2491687	AB039018	1, end	N/A
10.5507/fot.2016.006	Pseudanabaena subfoetida	PS1306			LC016779	1, end	N/A
10.1099/ijs.0.007773-0	Psychromonas boydii	174, DSM 17665, CCM 7498			NR_116830	1, end	N/A
10.1099/ijs.0.64068-0	Psychromonas ingrahamii	37	NC_008709	1553442, 1570477; 2124885, 2134437	NR_074862	1, end	N/A
https://aem.asm.org/content/61/9/3486.long	Psychromonas sp.	90-P(gv)1			U14582	1, end	N/A
10.1590/S0100-84042004000200002	Radiocystis fernandoi	Komárek			N/A	N/A	N/A
10.2216/17-2.1	Raphidiopsis mediterranea				N/A	N/A	N/A
10.1590/S0100-84042004000200002	Rhabdoderma lineare (Synechococcus linearis)	Lauterborn			N/A	N/A	N/A
10.1128/JB.00678-19	Rhodobacter sphaeroides	WS8N	NZ_CM001162	920504, 930876	NZ_CM001161	2607969, 2609435	RSWS8N_RS12465
10.1007/s00203-004-0719-8	Rhodoferax antarcticus	Fryx1			AY609198	1, end	N/A
10.1111/1462-2920.13203	Serratia sp.	ATCC 39006	CP025084	259501, 276334	NZ_CP025084	206120, 204578	Ser39006_000940
10.1590/S0100-84042004000200002	Sphaerocavum brasiliense	SPC 484			KY460542	1, end	N/A
10.1111/j.1529-8817.2009.00758.x	Sphaerospermopsis aphanizomenoides (Aphanizomenon aphanizomenoides)	04‐43			FM161350	1, end	N/A
10.2216/16-70.1	Sphaerospermopsis crassa	CHAB 4404			KT583658	1, end	N/A
10.1023/A:1004170230774	Sphaerospermopsis eucompacta (Anabaena eucompacta)	Ana Chiba			GU197646	1, end	N/A
10.1023/A:1004170230774	Sphaerospermopsis kisseleviana (Anabaena kisseleviana)	NIES 74	NZ_AP018314	1529964, 1540809	NZ_AP018314	1832860, 1834353	CA728_RS08370
10.1023/A:1004170230774	Sphaerospermopsis kisseleviana (Anabaena kisseleviana)	TAC34			AY701557	1, end	N/A
10.1023/A:1004170230774	Sphaerospermopsis oumiana (Anabaena oumiana)	NIES 73			GU197635	1, end	N/A
10.1111/j.1529-8817.2009.00758.x	Sphaerospermopsis reniformis (Anabaena reniformis) (Sphaerospermum reniforme)	06-01, SAG 2284, CCALA 862			FM161348	1, end	N/A
10.2216/11-32.1	Sphaerospermopsis torques-reginae	ITEP-024			HQ730086	1, end	N/A
10.2216/11-32.1	Sphaerospermopsis torques-reginae	ITEP-026			HQ730087	1, end	N/A
PMID: 17483796	Spirulina platensis (Arthrospira platensis)	NIES 39, IAM M-135, IAM M-222	NC_016640	2356082, 2375411; 3210401, 3236987; 5355891, 5365254	DQ393279	1, end	N/A
PMID: 17483796	Spirulina platensis (Arthrospira platensis)	NIES 46, IAM M-185	NZ_BIMW01000127	464, 1147	LC455668	1, end	N/A
PMID: 17483796	Spirulina platensis (Arthrospira platensis)	NIES 46, IAM M-185	NZ_BIMW01000189	1668, 3242	N/A	N/A	N/A
PMID: 17483796	Spirulina platensis (Arthrospira platensis)	NIES 46, IAM M-185	NZ_BIMW01000238	419, 637	N/A	N/A	N/A
PMID: 17483796	Spirulina platensis (Arthrospira platensis)	NIES 46, IAM M-185	NZ_BIMW01000067	180, 2338	N/A	N/A	N/A
10.1099/00221287-138-6-1243	Spirulina sp.	CCAP 1475/10			N/A	N/A	N/A
10.1007/bf00415608	Sporohalobacter lortetii (Clostridium lortetii)	MD-2, ATCC 35059, DSM 3070			NR_117602	1, end	N/A
10.1099/00207713-35-4-518	Stella vacuolata	ATCC 43931, DSM 5901, INMI 229, VKM B-1552	AP019702	1386832, 1401316	NR_025583	1, end	N/A
10.1007/s00253-019-09891-z	Streptomyces sp.	CB03234	NZ_LIYH01000003	96350, 99749	KT722842	1, end	N/A
10.1007/s002030050273	Syntrophobacter pfennigii	KoProp1, DSM 10092			NR_026232	1, end	N/A
10.1016/j.syapm.2012.01.001	Thiocapsa pendens (Amoebobacter pendens)	DSM 236			NR_114686	1, end	N/A
10.1016/j.syapm.2012.01.001	Thiocapsa rosea (Amoebobacter roseus, Rhodothece conspicua)	DSM 235	NZ_RBXL01000001	3920612, 3935908	NR_114687	1, end	N/A
10.1016/j.syapm.2012.01.001	Thiodictyon bacillosum (Amoebobacter bacillosus, Rhodocapsa suspensa, Rhabdomonas gracilis)	DSM 234			NR_044364	1, end	N/A
10.1016/j.syapm.2012.01.001	Thiodictyon elegans	DSM 232			NR_044363	1, end	N/A
10.1016/j.syapm.2012.01.001	Thiodictyon syntrophicum	Cad16	CP020370	2823407, 2834709; 4492646, 4496420	AJ511274	1, end	N/A
10.1007/bf00403233	Thiolamprovum pedioforme	CML2, DSM 3802			NR_026414	1, end	N/A
ISBN 978-0-387-28022-6	Thiopedia rosea	4711, DSM 1236			N/A	N/A	N/A
Canabaeus, L. 1929. Über die Heterocysten und Gasvakuolen der Blaualgen und ihre Beziehung zueinander. Pflanzenforschung 13:1–48.	Tolypothrix rivularis				N/A	N/A	N/A
10.1099/00221287-111-1-1	Tolypothrix sp.	ATCC 29158, PCC 7504			AM230669	1, end	N/A
10.1099/00221287-134-10-2635	Tolypothrix sp. (Fremyella diplosiphon)	PCC 7601, UTEX 481	JH930362	402591, 408790	NZ_JH930368	243192, 244681	FDUTEX481_03748
10.1099/00221287-111-1-1	Tolypothrix tenuis	ATCC 27914, PCC 7101	AP018248	3367189, 3369533; 5949288, 5959254	AB325535	1, end	N/A
10.1590/2175-7860201869433	Trichodesmium brasiliense				N/A	N/A	N/A
10.1590/S2236-89062007000100002	Trichodesmium cf. lacustre				N/A	N/A	N/A
10.1111/j.1529-8817.2011.01096.x	Trichodesmium contortum	20-70			HM486742	1, end	N/A
10.1111/j.1529-8817.2011.01096.x	Trichodesmium contortum	21-74			HM486743	1, end	N/A
10.1111/j.1529-8817.2011.01096.x	Trichodesmium erythraeum	21-75	available, new one expected		HM486748	1, end	N/A
10.1111/j.1529-8817.2011.01096.x	Trichodesmium erythraeum	IMS101	NC_008312	3597390, 3616766	AF013030	1, end	N/A
10.1111/j.0022-3646.1995.00463.x	Trichodesmium hildebrandtii				AF091322	1, end	N/A
10.1111/j.1529-8817.2011.01096.x	Trichodesmium pelagicum	20-71			AF518769	1, end	N/A
10.1111/j.1529-8817.2011.01096.x	Trichodesmium tenue	Z-1			AF013029	1, end	N/A
10.1111/j.1529-8817.2011.01096.x	Trichodesmium thiebautii	H9-4	LAMW01000069	1, 20609	AF013027	1, end	N/A
ISBN 978-0-387-21609-6, ISBN 978-3-642-32781-0	Trichormus variabilis (Anabaena variabilis)	ATCC 29413, PCC 7937	NC_007413	93053, 101815	HF678501	1, end	N/A
10.5507/fot.2011.016	Umezakia natans	TAC611, NIES 2665			AB608023	1, end	N/A
10.1515/pbj-2017-0020	Woronichinia karelica				N/A	N/A	N/A
ISBN 9780123858771	Woronichinia klingae				N/A	N/A	N/A
10.1111/j.1529-8817.2006.00179.x	Woronichinia naegeliana (Coelosphaerium naegelianum)	0LE35S01			AJ781043	1, end	N/A

### Sheet: Table S2 | Genomic primers
Organism Name	Source	NCBI Accession Number	Primer Name	Primer Sequence
Anabaena flos-aquae (Dolichospermum flos-aquae)	CCAP 1403/13F	CP051206.1	pET28a-Anabaena flos-aquae_F1	GTGAGCGGATAACAATTCCcatgactcatatttatagttattctcctcatttccc
			pET28a-Anabaena flos-aquae_R1	GAGGCCCCAAGGGGTTATGCTAGctaaataaagtggtaaggaggaagacaatctc
Bacillus megaterium	ATCC 19213	CP047699.1	pET28a-Bacillus megaterium_F1	GGGGAATTGTGAGCGGATAACAATTCCgttaagcaggttcattagtagcatcattc
			pET28a-Bacillus megaterium_R1	CCCGTTTAGAGGCCCCAAGGGGTTATGCTAGgctgcacatctcatcacatcac
Desulfobacterium vacuolatum	DSM 3385	FWXY01000008.1	pET28a-Desulfobacterium vacuolatum_F1	TCACTATAGGGGAATTGTGAGCGGATAACAATTCCgccatgggccagaagtttc
			pET28a-Desulfobacterium vacuolatum_R1	caatccctcttcaagggcttttc
			pET28a-Desulfobacterium vacuolatum_F2	cagagatgatcctgcaatcagaaaag
			pET28a-Desulfobacterium vacuolatum_R2	GACCCGTTTAGAGGCCCCAAGGGGTTATGCTAGggtattagatgccatgataaattcctcc
Desulfotomaculum acetoxidans	DSM 771	CP001720.1	pET28a-Desulfotomaculum acetoxidans_F1	CTATAGGGGAATTGTGAGCGGATAACAATTCCaggagggagcaatatatgcaatatacc
			pET28a-Desulfotomaculum acetoxidans_R1	gcggggggtcaacctcatatctttcatacttcccatcttatctacctc
			pET28a-Desulfotomaculum acetoxidans_F2	gatgggaagtatgaaagatatgaggttgaccccccgc
			pET28a-Desulfotomaculum acetoxidans_R2	GACCCGTTTAGAGGCCCCAAGGGGTTATGCTAGttccatttcatcaccggagcttatac
Halobacterium salinarum_cluster 1	DSM 670	AE004438.1	pET28a-Halobacterium-salinarum-cluster-1_F1	CACTATAGGGGAATTGTGAGCGGATAACAATTCCgactgtctaagaagctttacactctc
			pET28a-Halobacterium-salinarum-cluster-1_R1	ggtgaggctttcttcgcttcactacggtcagtcgatgggccatatc
			pET28a-Halobacterium-salinarum-cluster-1_F2	ggcccatcgactgaccgtagtgaagcgaagaaagcctcacctac
			pET28a-Halobacterium-salinarum-cluster-1_R2	CAAGACCCGTTTAGAGGCCCCAAGGGGTTATGCTAGaccgctgtgattcaacatatcc
Halobacterium salinarum_cluster 2	DSM 670	AE004438.1	pET28a-Halobacterium-salinarum-cluster-2_F1	CACTATAGGGGAATTGTGAGCGGATAACAATTCCgtacaaatcagcgaactattacgagc
			pET28a-Halobacterium-salinarum-cluster-2_R1	cgactaccattacaagtgttgtgcatcactgtcgcgttcac
			pET28a-Halobacterium-salinarum-cluster-2_F2	cgcgacagtgatgcacaacacttgtaatggtagtcgaactg
			pET28a-Halobacterium-salinarum-cluster-2_R2	CAAGACCCGTTTAGAGGCCCCAAGGGGTTATGCTAGcgtcgaatatgccgtattcgg
Methanothrix thermoacetophila (Methanosaeta thermophila)	DSM 6194	CP000477.1	pET28a-Methanothrix thermoacetophila_F1	CGACTCACTATAGGGGAATTGTGAGCGGATAACAATTCCgataccgtcttcgccctc
			pET28a-Methanothrix thermoacetophila_R1	ctgtgtacatctgcatggatggtcaaactgggactgtgtgctttc
			pET28a-Methanothrix thermoacetophila_F2	gcacacagtcccagtttgaccatccatgcagatgtacac
			pET28a-Methanothrix thermoacetophila_R2	CAAGACCCGTTTAGAGGCCCCAAGGGGTTATGCTAGgctgatctacctgccctcaatggg
Methanosarcina vacuolata	DSM 1232	CP009520.1	pET28a-Methanosarcina vacuolata_F1	CTATAGGGGAATTGTGAGCGGATAACAATTCCagaagagcaactatagtaaggtataccg
			pET28a-Methanosarcina vacuolata_R1	GACCCGTTTAGAGGCCCCAAGGGGTTATGCTAGaactgcctgatcacatgatccc
Serratia sp.	ATCC 39006	CP025084.1	pET28a-Serratia sp_F1	GGGAATTgtgagcggataacaattccttcattgtggtggatttattaacattaatagagc
			pET28a-Serratia sp_R1	ctaaatactttcccctcctgggg
			pET28a-Serratia sp_F2	tcaaccgttaggtaaaccccc
			pET28a-Serratia sp_R2	GACCCGTTTAGAGGCCCCAAGGGGTTATGCTAGacgctaacgataaaacaccatttgc
Stella vacuolata	ATCC 43931	AP019702.1	pET28a-Stella vacuolata_F1	CACTATAGGGGAATTGTGAGCGGATAACAATTCCcagaatctgctaactaatgaattcgg
			pET28a-Stella vacuolata_R1	ctcccggaaaaggccg
			pET28a-Stella vacuolata_F2	gattcgggacaatcagggtcc
			pET28a-Stella vacuolata_R2	ctacccgccgctaccgtatcggactatctgggcggc
			pET28a-Stella vacuolata_F3	gccgcccagatagtccgatacggtagcggcgg
			pET28a-Stella vacuolata_R3	CAAGACCCGTTTAGAGGCCCCAAGGGGTTATGCTAGggcgtttcctgactggc
Streptomyces coelicolor	DSM 40783	CP042324.1	pET28a-Streptomyces coelicolor_F1	TCACTATAGGGGAATTGTGAGCGGATAACAATTCCgccgcacctcttcctgc
			pET28a-Streptomyces coelicolor_R1	cgccaaacctcgtcgggttgcgcaatcaggtctccccacccgag
			pET28a-Streptomyces coelicolor_F2	gaacattctcgggtggggagacctgattgcgcaacccgacgag
			pET28a-Streptomyces coelicolor_R2	CAAGACCCGTTTAGAGGCCCCAAGGGGTTATGCTAGacgcacgacggatgac
Thiocapsa rosea	DSM 235	NZ_RBXL01000001.1	pET28a-Thiocapsa-rosea_F1	TCACTATAGGGGAATTGTGAGCGGATAACAATTCCgaattcaagcctgaatgcgtgc
			pET28a-Thiocapsa-rosea_R1	ggcctgtaacggcatcgac
			pET28a-Thiocapsa-rosea_F2	gccttcgtggccgacatc
			pET28a-Thiocapsa-rosea_R2	CAAGACCCGTTTAGAGGCCCCAAGGGGTTATGCTAGaccaaccgaaccgccg
pET-28a(+)	EMD Millipore	MK948096.1	pET28a_FB	CTAGCATAACCCCTTGGGGCC
			pET28a_RB	GGAATTGTTATCCGCTCACAATTCCCCTATAG
